# Root hydraulic properties: an exploration of their variability across scales

**DOI:** 10.1101/2023.12.06.570353

**Authors:** Juan C. Baca Cabrera, Jan Vanderborght, Valentin Couvreur, Dominik Behrend, Thomas Gaiser, Thuy Huu Nguyen, Guillaume Lobet

## Abstract

Root hydraulic properties are key physiological traits that determine the capacity of root systems to take up water, at a specific evaporative demand. They can strongly vary among species, cultivars or even within the same genotype, but a systematic analysis of their variation across plant functional types (PFTs) is still missing. Here, we reviewed published empirical studies on root hydraulic properties at the segment-, individual root-, or root system scale and determined its variability and the main factors contributing to it.

We observed an extremely large range of variation (of orders of magnitude) in root hydraulic properties, but this was not caused by systematic differences among PFTs. Rather, the (combined) effect of factors such as root system age, driving force used for measurement, or stress treatments shaped the results. We found a significant decrease in root hydraulic properties under stress conditions (drought and aquaporin inhibition) and a significant effect of the driving force used for measurement (hydrostatic or osmotic gradients). Furthermore, whole root system conductance increased significantly with root system age across several crop species, causing very large variation in the data (> 2 orders of magnitude). Interestingly, this relationship showed an asymptotic shape, with a steep increase during the first days of growth and a flattening out at later stages of development. This behaviour was also observed in simulations with computational plant models, suggesting common patterns across studies and species.

These findings provide better understanding of the main causes of root hydraulic properties variations observed across empirical studies. They also open the door to better representation of hydraulic processes across multiple plant functional types and at large scales. All data collected in our analysis has been aggregated into an open access database (https://roothydraulic-properties.shinyapps.io/database/), fostering scientific exchange.
