## Supplemental Tables 1-2 for "Root hydraulic properties: an exploration of their variability across scales"

### Sheet: Table S1
Table S1: References included in the database. Complete list of studies included in the database, and additional information on species investigated, experimental treatment(s) applied and root hydraulic properties measured. The experimental treatments have been defined based on the information provided in the studies. More details on root hydraulic properties definitions are presented in Table 1 …
Reference	Species	Genus	Family	Experimental_treatment	Root hydraulic properties measured
Adiredjo et al., 2014, Bot Stud	Sunflower	Helianthus	Asteraceae	AQP_Genotype	Krs (or normalized Krs)
Ahmed et al., 2018, J Exp Biol	Maize	Zea	Poaceae	No treatment	kx of root segments
Alder et al., 1996, Oecologia	Acer grandidentatum	Acer	Sapindaceae	No treatment	kx of individual roots
Alm et al., 1992, Ann Bot	Agave deserti	Agave	Asparagaceae	Root length	kr and/or kroot of individual roots
	Opuntia ficus-indica	Opuntia	Cactaceae
	Agave deserti	Agave	Asparagaceae		kx of individual roots
	Opuntia ficus-indica	Opuntia	Cactaceae
Almeida-Rodriguez et al., 2011, Plant Cell Env	Populus trichocarpa x deltoides	Populus	Salicaceae	AQP_Light intensity	kr and/or kroot of root segments
Amodeo et al., 1999, J Exp Biol	Sugar beet	Beta	Amaranthaceae	Flux direction	kx of individual roots
Andersen et al., 1988, New Phytol	Fraxinus pennsylvanica	Fraxinus	Oleaceae	Mycorrhiza	Krs (or normalized Krs)
Apostol et al., 2004, Plant Soil	Pinus banksiana	Pinus	Pinaceae	Salt stress_Naphtenic acid	Krs (or normalized Krs)
Araki, 2006, Field Crops Res	Soybean	Glycine	Fabaceae	O2_CO2_Growth stage	Krs (or normalized Krs)
				Flooding
Aroca et al., 2001, Plant Physiol Biochem	Maize	Zea	Poaceae	Root temperature_Genotype	Krs (or normalized Krs)
Aroca et al., 2006, Ann Bot	Phaseolus vulgaris	Phaseolus	Fabaceae	Drought	Krs (or normalized Krs)
				ABA
Azaizeh & Steudle, 1991, Plant Physiol	Maize	Zea	Poaceae	Salt stress_Calcium	kr and/or kroot of root segments
Barigah et al., 2006, Tree Physiol	Acer pseudoplatanus	Acer	Sapindaceae	Irradiance	Krs (or normalized Krs)
	Betula pendula	Betula	Betulaceae
	Fraxinus excelsior	Fraxinus	Oleaceae
	Fagus sylvatica	Fagus	Fagaceae
	Quercus petraea	Quercus
	Quercus robur
Barrios-Masias et al., 2015, J Exp Biol	Grapevine	Vitis	Vitaceae	Drought_Rootstock	Krs (or normalized Krs)
Barrowclough et al., 2000, J Exp Biol	Onion	Allium	Amaryllidaceae	AQP	kr and/or kroot of root segments
Bárzana et al., 2012, Ann Bot	Tomato	Solanum	Solanaceae	Drought_Mycorrhiza	Krs (or normalized Krs)
	Maize	Zea	Poaceae
Bauget et al., 2023, J Exp Bot	Maize	Zea	Poaceae	Drought	kr and/or kroot of individual roots
Beaudet te et al., 2007, J Exp Biol	Pisum sativa	Pisum	Fabaceae	AQP	Krs (or normalized Krs)
				ABA
Berryman et al., 1991, Physiol Mol Plant Pathol	Barley	Hordeum	Poaceae	Rust infection	Krs (or normalized Krs)
Birner & Steudle, 1993, Planta	Maize	Zea	Poaceae	Hypoxia	kr and/or kroot of root segments
Bogeat-Triboulot et al., 2002, Ann For Sci	Quercus robur	Quercus	Fagaceae	No treatment	Krs (or normalized Krs)
	Fagus sylvatica	Fagus
Bolger, eatl, 1992, Environ Exp Bot	Cotton	Gossypium	Malvaceae	Root temperature	Krs (or normalized Krs)
Boursiac et al., 2005, Plant Physiol	Arabidopsis thaliana	Arabidopsis	Brassicaceae	Salt stress	Krs (or normalized Krs)
Bramley et al., 2007, Plant Cell Env	Narrow-leafed lupin	Lupinus	Fabaceae	No treatment	kr and/or kroot of individual roots
	Yellow lupin	Lupinus
	Wheat	Triticum	Poaceae
	Maize	Zea
Bramley et al., 2009, Plant Physiol	Yellow lupin	Lupinus	Fabaceae	No treatment	Krs (or normalized Krs)
					kr and/or kroot of individual roots
					kx of root segments
	Narrow-leafed lupin				Krs (or normalized Krs)
					kr and/or kroot of individual roots
					kx of root segments
	Wheat	Triticum	Poaceae		Krs (or normalized Krs)
					kr and/or kroot of individual roots
					kx of root segments
Brar et al., 1991, Agron J	Cotton	Gossypium	Malvaceae	Culture	Krs (or normalized Krs)
Bucci et al., 2013, Plant Cell Env	Adesmia boronioides	Adesmia	Fabaceae	No treatment	kx of individual roots
	Berberis heterophylla	Berberis	Berberidaceae
	Colliguaja integerrima	Colliguaja	Euphorbiaceae
	Lycium chilensis	Lycium	Solanaceae
	Mulinum spinosum	Mulinum	Apiaceae
	Senecio filaginoides	Senecio	Asteraceae
	Schinus johnstonii	Schinus	Anacardiaceae
Calvo Polanco et al., 2008, Plant Soil	Ulmus americana	Ulmus	Ulmaceae	Salt stress_Soil compactation_Mycorrhiza	Krs (or normalized Krs)
Calvo Polanco et al., 2012, BMC Plant Biol	Larix laricina	Larix	Pinaceae	Flooding	Krs (or normalized Krs)
Calvo Polanco et al., 2014, Plant Cell Physiol	Tomato	Solanum	Solanaceae	Flooding_Mycorrhiza	Krs (or normalized Krs)
Carvajal, 1999, Physiol Plant	Paprika pepper	Capsicum	Solanaceae	Salt stress	Krs (or normalized Krs)
				AQP
Carvajal et al., 1996, Planta	Wheat	Triticum	Poaceae	Nutrient limitation_Diurnal cycle	Krs (or normalized Krs)
				Nutrient limitation_Transpiration
				AQP_Nutrient limitation
Cochard et al., 2000, J Exp Biol	Quercus rubur	Quercus	Fagaceae	No treatment	Krs (or normalized Krs)
Coleman et al., 1990, New Phytol	Pseudotsuga menziesii	Pseudotsuga	Pinaceae	Phosphorus application	Krs (or normalized Krs)
				Mycorrhiza
Colombo & Asselstine, 1989, Tree Physiol	Picea mariana	Picea	Pinaceae	White root length	Krs (or normalized Krs)
Creek et al., 2018, Plant Cell Env	Acacia aneura	Acacia	Fabaceae	Conductivity loss	Krs (or normalized Krs)
	Eucalyptus coolabah	Eucalyptus	Myrtaceae
	Eucalyptus populnea
Cruz et al., 1992, Plant Physiol	Sorghum bicolor	Sorghum	Poaceae	Drought	kr and/or kroot of individual roots
					kx of root segments
Cuneo et al., 2021, New Phytol	Grapevine	Vitis	Vitaceae	Drought_Rootstock	kr and/or kroot of root segments
Dayer et al., 2020, Front Plant Sci	Grapevine	Vitis	Vitaceae	Drought_Isohydricity	Krs (or normalized Krs)
Ding et al., 2015, Plant Sci	Rice	Oryza	Poaceae	Drought_Nitrogen form_Genotype	Krs (or normalized Krs)
Ding et al., 2019, Plant Physiol Biochem	Rice	Oryza	Poaceae	AQP	Krs (or normalized Krs)
Ding et al., 2020, Plant Physiol	Maize	Zea	Poaceae	AQP	kr and/or kroot of individual roots
Domec & Pruyn, 2008, Tree Physiol	Pinus contorta/pinus ponderosa	Pinus	Pinaceae	Girdling	kx of individual roots
Domec et al., 2004, Oecologia	Pinus ponderosa	Pinus	Pinaceae	Stand age	kx of individual roots
	Pseudotsuga menziesii	Pseudotsuga
Domec et al., 2006, Am J Bot	Pseudotsuga menziesii	Pseudotsuga	Pinaceae	No treatment	kx of individual roots
Domec et al., 2006, Plant Cell Env	Blepharocalyx salicifolius	Blepharocalyx	Myrtaceae	No treatment	kx of individual roots
	Byrsonima crassa	Byrsonima	Malpighiaceae
	Qualea parviflora	Qualea	Vochysiaceae
	Kielmeyera coriacea	Kielmeyera	Glusiaceae
Domec et al., 2010, Tree Physiol	Ulmus alata	Ulmus	Ulmaceae	CO2	kx of individual roots
	Liquidambar styraciflua	Liquidambar	Altingiaceae
	Cornus florida	Cornus	Cornaceae
	Pinus taeda	Pinus	Pinaceae
Doussan et al., 2006, Plant Soil	Narrow-leafed lupin	Lupinus	Fabaceae	No treatment	kr and/or kroot of individual roots
					kx of root segments
Dubrovsky et al., 1998, New Phytol	Opuntia ficus-indica	Opuntia	Cactaceae	Drought	kr and/or kroot of root segments
Else et al., 1995, Plant Physiol	Tomato	Solanum	Solanaceae	Flooding	Krs (or normalized Krs)
Else et al., 2001, Physiol Plant	Ricinus communis	Ricinus	Euphorbiaceae	Flooding	Krs (or normalized Krs)
Evlagon et al., 1990, Isr J Bot	Maize	Zea	Poaceae	Salt stress_Calcium	kr and/or kroot of root segments
				Root temperature
Fan et al., 2007, J Integr Plant Biol	Maize	Zea	Poaceae	Phosphorus	kr and/or kroot of individual roots
Fennel & Markhart, 1998, J Exp Bot	Spinach	Spinacia	Amaranthaceae	Root temperature_Genotype	Krs (or normalized Krs)
Fiscus & Markhart, 1979, Plant Physiol	Phaseolus vulgaris	Phaseolus	Fabaceae	No treatment	Krs (or normalized Krs)
Fiscus, 1977, Plant Physiol	Soybean	Glycine	Fabaceae	No treatment	Krs (or normalized Krs)
Fiscus, 1986, Plant Physiol	Phaseolus vulgaris	Phaseolus	Fabaceae	Diurnal trend	Krs (or normalized Krs)
Frensch & Steudle, 1989, Plant Physiol	Maize	Zea	Poaceae	No treatment	kr and/or kroot of individual roots
					kx of root segments
Frensch et al., 1996, Planta	Maize	Zea	Poaceae	No treatment	kr and/or kroot of root segments
Freundl et al., 2000, Planta	Maize	Zea	Poaceae	ABA_Culture	Krs (or normalized Krs)
Fricke et al., 2014, Funct Plant Biol	Wheat	Triticum	Poaceae	Salt stress	Krs (or normalized Krs)
					kr and/or kroot of individual roots
Gallardo et al., 1996, J Exp Biol	Narrow-leafed lupin	Lupinus	Fabaceae	No treatment	Krs (or normalized Krs)
	Wheat	Triticum	Poaceae
Gambetta et al., 2012, J Exp Biol	Grapevine	Vitis	Vitaceae	AQP_Rootstock	kr and/or kroot of individual roots
Gambetta et al., 2013, Plant Physiol	Grapevine	Vitis	Vitaceae	AQP	kr and/or kroot of root segments
Gartwaite et al., 2006, J Exp Bot	Hordeum marinum	Hordeum	Poaceae	Root-zone O2_Culture	Krs (or normalized Krs)
	Wheat	Triticum
	Hordeum marinum	Hordeum		Root-zone O2	kr and/or kroot of individual roots
	Wheat	Triticum
Gavassi et al., 2020, Environ Exp Bot	Tomato	Solanum	Solanaceae	Aluminium toxicity	Krs (or normalized Krs)
Geng et al., 2018, Plant Physiol	Apple	Malus	Rosaceae	Drought_Genotype	Krs (or normalized Krs)
Gibbs et al., 1998, Aust J Plant Physiol	Maize	Zea	Poaceae	Hypoxia	kr and/or kroot of individual roots
Gloser et al., 2007, J Exp Biol	Sunflower	Helianthus	Asteraceae	Nitrogen	Krs (or normalized Krs)
Gonzalez‑Benecke et al., 2022, New Forests	Pseudotsuga menziesii	Pseudotsuga	Pinaceae	Drought	Krs (or normalized Krs)
Grondin et al., 2016, Plant Cell Env	Rice	Oryza	Poaceae	Drought_AQP_Genotype	Krs (or normalized Krs)
Grondin et al., 2020, PLoS One	Pearl millet	Cenchrus	Poaceae	AQP_Genotype	Krs (or normalized Krs)
Grünhofer, et al, 2021, Plant Met hods	P. alba x P. tremula	Populus	Salicaceae	No treatment	Krs (or normalized Krs)
					kr and/or kroot of individual roots
Gunse et al., 1997, Plant Physiol	Barley	Hordeum	Poaceae	ph_Al exposure_Genotype	kr and/or kroot of individual roots
Hachez et al., 2012, Plant Cell Env	Maize	Zea	Poaceae	AQP	kr and/or kroot of individual roots
Hacke & Jansen, 2009, New Phytol	Abies balsamea	Abies	Pinaceae	No treatment	kx of individual roots
	Picea glauca	Picea
	Picea mariana
Hafner, et al, 2020, Funct Ecol	Acer pseudoplatanus	Acer	Sapindaceae	Drought	kx of individual roots
	Quercus robur	Quercus	Fagaceae
	Castanea sativa	Castanea
	Picea abies	Picea	Pinaceae
	Pseudotsuga menziesii	Pseudotsuga
Hallgren et al., 1994, Plant Soil	Picea abies	Picea	Pinaceae	No treatment	Krs (or normalized Krs)
Henry et al., 2012, J Exp Bot	Rice	Oryza	Poaceae	Drought_Genotype_Diurnal cycle	Krs (or normalized Krs)
				Drought_VPD_Genotype
Henzler et al., 1999, Planta	Lotus japonicus	Lotus	Fabaceae	Transpiration_Diurnal cycle	Krs (or normalized Krs)
Hernández & Orioli, 1985, Plant Soil	Sunflower	Helianthus	Asteraceae	Culture_Genotype	Krs (or normalized Krs)
Hernández-Espinoza & Barrios-Masías, 2020, Sci Hortic	Tomato	Solanum	Solanaceae	Drought	Krs (or normalized Krs)
Hess et al., 2015, Ann Appl Biol	Brassica napus	Brassica	Brassicaceae	No treatment	Krs (or normalized Krs)
	Wheat	Triticum	Poaceae
Hesse et al., 2019, J Plant Hydraul	Acer pseudoplatanus	Acer	Sapindaceae	No treatment	kx of individual roots
	Castanea sativa	Castanea	Fagaceae
	Fagus sylvatica	Fagus
	Quercus robur	Quercus
	Picea abies	Picea	Pinaceae
	Pseudotsuga menziesii	Pseudotsuga
Horie et al., 2011, Plant Cell Physiol	Barley	Hordeum	Poaceae	Salt stress_Stress solution	Krs (or normalized Krs)
Hose et al., 2000, Planta	Maize	Zea	Poaceae	Culture	Krs (or normalized Krs)
Hu et al., 2011, J Exp Biol	Maize	Zea	Poaceae	Irrigation	Krs (or normalized Krs)
Huang & Nobel, 1992, J Exp Biol	Agave deserti	Agave	Asparagaceae	No treatment	kr and/or kroot of root segments
				Drought	kr and/or kroot of root segments
					kx of root segments
Hultine et al., 2006, Tree Physiol	Prosopis velutina	Prosopis	Fabaceae	Soil type	kx of individual roots
Huxman et al., 1999, New Phytol	Sunflower	Helianthus	Asteraceae	CO2	Krs (or normalized Krs)
	Larrea tridentata	Larrea	Zygophyllaceae
Islam & Macdonald, 2004, Trees	Larix laricina	Larix	Pinaceae	Flooding	Krs (or normalized Krs)
	Picea mariana	Picea
Jackson et al., 1996, Ann Bot	Tomato	Solanum	Solanaceae	Flooding	Krs (or normalized Krs)
Jimenez-Casas & Zwiazek, 2014, Ann For Sci	Pinus leiophylla	Pinus	Pinaceae	Salt stress	Krs (or normalized Krs)
Johnson et al., 2014, Trees	Quercus fusiformis	Quercus	Fagaceae	AQP_Season	kr and/or kroot of individual roots
Joly, 1989, Plant Physiol	Soybean	Glycine	Fabaceae	Salt stress	Krs (or normalized Krs)
Jones et al., 1983, Planta	Wheat	Triticum	Poaceae	No treatment	Krs (or normalized Krs)
Jones et al., 1988, Planta	Wheat	Triticum	Poaceae	No treatment	Krs (or normalized Krs)
					kr and/or kroot of individual roots
	Maize	Zea	Poaceae		kr and/or kroot of individual roots
Jonhson et al., 2013, Am J Bot	Anacardium excelsum	Anacardium	Anacardiaceae	No treatment	kx of individual roots
Joseph et al., 1998, Tree Physiol	Pinus ponderosa	Pinus	Pinaceae	Disease	kx of individual roots
Joshi et al., 2009, New Phytol	Barley	Hordeum	Poaceae	No treatment	kr and/or kroot of individual roots
	Maize	Zea
Kamaluddin & Zwiazek, 2002, Plant Physiol	Populus tremuloides	Populus	Salicaceae	Hypoxia	Krs (or normalized Krs)
Kaneko et al., 2015, Plant Cell Physiol	Barley	Hordeum	Poaceae	Salt stress_Genotype	Krs (or normalized Krs)
Karmoker et al., 1991, Planta	Barley	Hordeum	Poaceae	Nutrient limitation	Krs (or normalized Krs)
Katsuhara & Shibasaka, 2007, Soil Sci Plant Nutr	Barley	Hordeum	Poaceae	Salt stress	kr and/or kroot of individual roots
Knipfer & Fricke, 2011, J Exp Biol	Barley	Hordeum	Poaceae	No treatment	Krs (or normalized Krs)
					kr and/or kroot of individual roots
					kx of root segments
Knipfer et al., 2011, J Exp Biol	Barley	Hordeum	Poaceae	AQP	Krs (or normalized Krs)
					kr and/or kroot of individual roots
Köcher et al., 2012, Ann For Sci	Fagus sylvatica	Fagus	Fagaceae	No treatment	kx of individual roots
	Acer pseudoplatanus	Acer	Sapindaceae
	Tilia cordata	Tilia	Malvaceae
	Carpinus betulus	Carpinus	Betulaceae
	Fraxinus excelsior	Fraxinus	Oleaceae
Kodama et al., 2021, Plant Prod Sci	Barley	Hordeum	Poaceae	Salt stress_Genotype	Krs (or normalized Krs)
Korhonen et al., 2018, Tree Physiol	Pinus sylvestris	Pinus	Pinaceae	Hardening_Mycorrhiza	Krs (or normalized Krs)
Kotowska et al., 2015, Front Plant Sci	Theobroma cacao	Theobroma	Malvaceae	No treatment	kx of individual roots
	Durio zibethinus	Durio
	Gnetum gnemon	Gnetum	Gnetaceae
	Gliricidia sepium	Gliricidia	Fabaceae
	Leucaena leucocephala	Leucaena
	Erythrina subumbrans	Erythrina
Kreszies et al., 2020, Plant Cell Env	Barley	Hordeum	Poaceae	Osmotic stress_Genotype	kr and/or kroot of root segments
Kruger & Sucoff, 1989, J Exp Biol	Quercus rubra	Quercus	Fagaceae	Aluminium toxicity_Calcium concentration	Krs (or normalized Krs)
Ktitorova et al., 2002, Russ J Plant Physiol	Wheat	Triticum	Poaceae	Salt stress_Genotype	kr and/or kroot of individual roots
Kudoyarova et al., 2011, Planta	Durum wheat	Triticum	Poaceae	Root temperature	Krs (or normalized Krs)
				ABA
Kyllo et al., 2003, New Phytol	Psychotria acuminata	Palicourea	Rubiaceae	Irradiance_Mycorrhiza	Krs (or normalized Krs)
	Psychotria marginata	Palicourea
	Piper culebranum	Piper	Piperaceae
	Piper aequale
	Piper cordulatum
Lee, et al, 2004, Physiol Plant	Cucumber	Cucumis	Cucurbitaceae	Root temperature	Krs (or normalized Krs)
Li et al., 2009, Environ Exp Bot	Medicago falcata	Medicago	Fabaceae	Nutrient limitation	Krs (or normalized Krs)
Li et al., 2015, Trees	Ulmus laevis	Ulmus	Ulmaceae	No treatment	kx of individual roots
	Ulmus minor
Li et al., 2020, Physiol Plant	Leymus chinensis	Leymus	Poaceae	AQP_Nutrient limitation	Krs (or normalized Krs)
Lian et al., 2004, Plant Cell Physiol	Rice	Oryza	Poaceae	Drought_Genotype	Krs (or normalized Krs)
Liu & Zwiazek, 2022, Environ Exp Bot	Brassica napus	Brassica	Brassicaceae	Hypoxia	Krs (or normalized Krs)
Liu et al., 2014, J Exp Biol	Sorghum bicolor	Sorghum	Poaceae	Osmotic stress_Silicon	Krs (or normalized Krs)
Liu et al., 2014, Planta	Populus tremuloides	Populus	Salicaceae	Defoliation_Girdling	Krs (or normalized Krs)
Liu et al., 2020, Plant Soil	Brassica napus	Brassica	Brassicaceae	Waterlogging_Growth stage	Krs (or normalized Krs)
Liu et al., 2022, Front Plant Sci	Elymus sibiricus	Elymus	Poaceae	Drought_Genotype	Krs (or normalized Krs)
Lo Gullo et al., 1998, New Phytol	Olea oleaster	Olea	Oleaceae	Drought	Krs (or normalized Krs)
Lopez & Nobel, 1991, J Exp Biol	Ferocactus acanthodes	Ferocactus	Cactaceae	No treatment	kr and/or kroot of individual roots
	Opuntia ficus-indica	Opuntia
Lucena et al., 2003, Physiol Plant	Tomato	Solanum	Solanaceae	Transgenic	Krs (or normalized Krs)
Maggio & Joly, 1995, Plant Physiol	Tomato	Solanum	Solanaceae	AQP	Krs (or normalized Krs)
Magnani et al., 1996, Planta	Cherry	Prunus	Rosaceae	No treatment	Krs (or normalized Krs)
Mahdieh et al., 2008, Plant Cell Physiol	Tobacco	Nicotiana	Solanaceae	Drought	Krs (or normalized Krs)
Maherali et al., 2006, Plant Cell Env	Acer rubrum	Acer	Sapindaceae	No treatment	kx of individual roots
	Cornus florida	Cornus	Cornaceae	No treatment	kx of individual roots
	Quercus falcata	Quercus	Fagaceae
	Quercus nigra
	Quercus phellos
	Quercus rubra
	Quercus alba
	Liquidambar styraciflua	Liquidambar	Altingiaceae
	Nyssa sylvatica	Nyssa	Nyssaceae
	Oxydendrum arboreum	Oxydendrum	Oxydendreae
	Juniperus virginiana	Juniperus	Cupressaceae
	Pinus taeda	Pinus	Pinaceae
	Pinus echinata
	Cercis canadensis	Cercis	Fabaceae
Marchiol et al., 1996, J Environ Qual	Soybean	Glycine	Fabaceae	Cadmium sensitivity_Genotype	Krs (or normalized Krs)
Marjanovic et al., 2005, Planta	Populus tremula x tremuloides	Populus	Salicaceae	Mycorrhiza	Krs (or normalized Krs)
Martínez-Ballesta et. A, 2003, J Plant Physiol	Arabidopsis thaliana	Arabidopsis	Brassicaceae	AQP_Salt stress	Krs (or normalized Krs)
Martínez-Villalta et al., 2002, Oecologia	Acer monspessulanum	Acer	Sapindaceae	No treatment	kx of individual roots
	Sorbus torminalis	Sorbus	Rosaceae
	Ilex aquifolium	Ilex	Aquifoliaceae
	Phillyrea latifolia	Phillyrea	Cupresaceae
	Quercus ilex	Quercus	Fagaceae
	Juniperus oxycedrus	Juniperus	Cupressaceae
	Cistus albidus	Cistus	Cistaceae
	Cistus laurifolius
	Arbutus unedo	Arbutus	Ericaceae
Martre et al., 2001, Plant Cell Env	Festuca arundinacea	Festuca	Poaceae	No treatment	Krs (or normalized Krs)
Martre et al., 2001, Plant Physiol	Opuntia acanthocarpa	Opuntia	Cactaceae	Drought_AQP	kr and/or kroot of root segments
					kx of root segments
Matsuo et al., 2009, Plant Soil	Rice	Oryza	Poaceae	Irrigation_Culture_Genotype	Krs (or normalized Krs)
McElrone et al., 2004, New Phytol	Bumelia lanuginosa	Bumelia	Sapotaceae	No treatment	kx of individual roots
	Quercus fusiformis	Quercus	Fagaceae
	Juniperus ashei	Juniperus	Cupressaceae
Melchior & Steudle, 1993, Plant Physiol	Onion	Allium	Amaryllidaceae	No treatment	kr and/or kroot of root segments
					kx of root segments
Melkonian et al., 2004, J Exp Bot	Maize	Zea	Poaceae	Root temperature	Krs (or normalized Krs)
Meng et al., 2016, Ann Bot	Rice	Oryza	Poaceae	No treatment	Krs (or normalized Krs)
Meunier_etal_2018_J Plant Physiol	White lupin	Lupinus	Fabaceae	No treatment	kr and/or kroot of root segments
Meunier_etal_2018_J Plant Physiol	Maize	Zea	Poaceae	No treatment	kr and/or kroot of root segments
Meunier_etal_2018_J Plant Physiol	White lupin	Lupinus	Fabaceae	No treatment	kx of root segments
Meunier_etal_2018_J Plant Physiol	Maize	Zea	Poaceae	No treatment	kx of root segments
Meyer et al., 2010, J Exp Biol	Iris germanica	Iris	Iridaceae	Root epidermis	kr and/or kroot of individual roots
Miller, 1985, Plant Physiol	Maize	Zea	Poaceae	No treatment	Krs (or normalized Krs)
Miyamoto et al., 2001, J Exp Biol	Rice	Oryza	Poaceae	Culture_Genotype	Krs (or normalized Krs)
					kr and/or kroot of root segments
Mu et al., 2006, Bot Stud	Maize	Zea	Poaceae	Drought_Nutrient limitation	Krs (or normalized Krs)
					kr and/or kroot of individual roots
Muhsin & Zwiazek, 2002, New Phytol	Ulmus americana	Ulmus	Ulmaceae	AQP_Mycorrhiza	Krs (or normalized Krs)
				Root temperature_Mycorrhiza
Muhsin & Zwiazek, 2002, Plant Soil	Picea glauca	Picea	Pinaceae	Salt stress_Mycorrhiza	Krs (or normalized Krs)
Murai-Hatano et al., 2008, Plant Cell Physiol	Rice	Oryza	Poaceae	Root temperature	Krs (or normalized Krs)
Nardini & Pitt, 1999, New Phytol	Quercus pubescens	Quercus	Fagaceae	Growth environment_month	Krs (or normalized Krs)
Nardini & Tyree, 1999, Ann For Sci	Quercus pubescens	Quercus	Fagaceae	No treatment	Krs (or normalized Krs)
	Quercus petraea
	Quercus alba
	Quercus cerris
	Quercus robur
	Quercus rubra
	Quercus suber
Nardini et al., 1998, Plant Biosyst	Acer campestre	Acer	Sapindaceae	Season	Krs (or normalized Krs)
	Castanea sativa	Castanea	Fagaceae
	Fraxinus ornus	Fraxinus	Oleaceae
	Fraxinus oxycarpa	Fraxinus
	Olea oleaster	Olea
	Ceratonia siliqua	Ceratonia	Fabaceae
Nardini et al., 1998, Plant Ecol	Fagus sylvatica	Fagus	Fagaceae	Season	Krs (or normalized Krs)
	Quercus pubescens	Quercus
	Quercus ilex
	Quercus suber
Nardini et al., 2000, Ann For Sci	Quercus ilex	Quercus	Fagaceae	Mycorrhiza	Krs (or normalized Krs)
Navarro et al., 2003, Plant Growth Regul	Pepper	Capsicum	Solanaceae	Salt stress_Salt type	Krs (or normalized Krs)
Nedjimi, 2009, Flora	Lygeum spartum	Lygeum	Poaceae	Salt stress	Krs (or normalized Krs)
Newman, 1973, New Phytol	Sunflower	Helianthus	Asteraceae	No treatment	Krs (or normalized Krs)
	Tomato	Solanum	Solanaceae
	Vicia faba	Vicia	Fabaceae
	Phaseolus vulgaris	Phaseolus
	Maize	Zea	Poaceae
Niu et al., 2016, J Exp Biol	Maize	Zea	Poaceae	Osmotic stress	Krs (or normalized Krs)
Nobel et al., 1993, J Exp Biol	Agave mapisaga	Agave	Asparagaceae	No treatment	kr and/or kroot of root segments
	Agave salmiana
	Agave mapisaga				kx of root segments
	Agave salmiana
North & Nobel, 1991, Am J Bot	Agave deserti	Agave	Asparagaceae	Drought_Age	kr and/or kroot of individual roots
					kx of individual roots
North & Nobel, 1996, Ann Bot	Opuntia ficus-indica	Opuntia	Cactaceae	Drought	kr and/or kroot of root segments
					kx of root segments
North & Nobel, 2000, Ann Bot	Agave deserti	Agave	Asparagaceae	Drought_AQP	kr and/or kroot of root segments
North et al., 2004, Plant Cell Env	Agave deserti	Agave	Asparagaceae	Drought_AQP	kr and/or kroot of root segments
				No treatment	kx of root segments
Oliveras et al., 2003, Plant Ecol	Pinus halepensis	Pinus	Pinaceae	No treatment	kx of individual roots
	Pinus pinea
	Tetraclinis articulata	Tetraclinis	Cupressaceae
Parent et al., 2009, Plant Physiol	Maize	Zea	Poaceae	AQP_ABA	Krs (or normalized Krs)
Pate et al., 1995, J Exp Biol	Banskia prionotes	Banskia	Proteaceae	No treatment	kx of individual roots
	Banksia ilicifolia
	Adenanthos cygnoru	Adenanthos
Perrone et al., 2012, Plant Physiol	Grapevine	Vitis	Vitaceae	AQP_Genotype	Krs (or normalized Krs)
Pet erson et al., 1993, Planta	Maize	Zea	Poaceae	Wounding epidermis	kr and/or kroot of individual roots
Pittermann et al., 2006, Plant Cell Env	Dacrydium cupressiformis	Dacrydium	Podocarpaceae	No treatment	kx of individual roots
	Taxodium distichum	Taxodium	Cupressaceae
	Juniperus osteosperma	Juniperus
	Sequoia sempervirens	Sequoia
	Abies lasiocarpa	Abies	Pinaceae
	Agathis australis	Agathis	Araucariaceae
	Picea engelmannii	Picea	Pinaceae
	Picea mariana
	Pinus caribaea	Pinus
	Pinus contorta
	Pinus monophylla
	Prumnopitys ferruginea	Prumnopytis	Podocarpaceae
Pratt, et al, 2007, Ecol Monogr	Ceanothus crassifolius	Ceanothus	Rhamnaceae	No treatment	kx of individual roots
	Ceanothus cuneatus
	Ceanothus leucodermis
	Ceanothus megacarpus
	Ceanothus oliganthus
	Ceanothus spinosus
	Rhamnus californica	Rhamnus
	Rhamnus crocea
	Rhamnus ilicifolia
Pratt, et al, 2010, Funct Ecol	Cerastes crassifolius	Ceanothus	Rhamnaceae	Shading	kr and/or kroot of root segments
	Ceanothus spinosus
	Rhamnus californica	Rhamnus
	Cerastes crassifolius	Ceanothus			kx of root segments
	Ceanothus spinosus
	Rhamnus californica	Rhamnus
Quintero et al., 1999, J Exp Biol	Sunflower	Helianthus	Asteraceae	AQP	Krs (or normalized Krs)
Ranathunge et al., 2003, Planta	Rice	Oryza	Poaceae	Genotype	Krs (or normalized Krs)
					kr and/or kroot of root segments
Ranathunge et al., 2017, Ann Bot	Barley	Hordeum	Poaceae	No treatment	kr and/or kroot of root segments
					kr and/or kroot of individual roots
					kx of root segments
Rasheed-Depardieu et al., 2015, Plant Physiol Biochem	Quercus petraea	Quercus	Fagaceae	Waterlogging	Krs (or normalized Krs)
	Quercus robur
Rieger & Litvin, 1999, J Exp Biol	Soybean	Glycine	Fabaceae	Drought	Krs (or normalized Krs)
	Peach	Prunus	Rosaceae
	Asparagus	Asparagus	Asparagaceae	No treatment
	Sour orange	Citrus	Rutaceae
	Dendrobium	Dendrobium	Orchidaceae
Rodriguez-Dominguez & Brodribb, 2020, NewPhytol	Olea europea	Olea	Oleaceae	Water stress levels	Krs (or normalized Krs)
Rodríguez-Gamir et al., 2010, Physiol Plant	Cleopatra mandarin	Citrus	Rutaceae	No treatment	Krs (or normalized Krs)
	Poncirus trifoliata
Rodríguez-Gamir et al., 2016, PLoS One	Poncirus trifoliata	Citrus	Rutaceae	No treatment	Krs (or normalized Krs)
	Cleopatra mandarin
Rodríguez-Gamir et al., 2019, Plant Cell Env	Pinus radiata	Pinus	Pinaceae	Drought_Genotype	Krs (or normalized Krs)
Rüdinger et al., 1994, J Exp Biol	Picea abies	Picea	Pinaceae	No treatment	Krs (or normalized Krs)
Ruggiero & Angelino, 2007, Ital J Agron	Barley	Hordeum	Poaceae	AQP_Fertilization	Krs (or normalized Krs)
	Wheat	Triticum
Ruiz-Lozano et al., 2009, Plant Mol Biol	Maize	Zea	Poaceae	Drought_ABA_Mycorrhiza	Krs (or normalized Krs)
Sakurai-Ishikawa et al., 2011, Plant Cell Env	Rice	Oryza	Poaceae	Diurnal cycle	Krs (or normalized Krs)
Saliendra & Meinzer, 1992, J Exp Biol	Sugarcane	Saccharum	Poaceae	Genotype	Krs (or normalized Krs)
Salim & Pitman, 1983, J Exp Biol	Sunflower	Helianthus	Asteraceae	No treatment	Krs (or normalized Krs)
	Tomato	Solanum	Solanaceae
	Phaseolus vulgaris	Phaseolus	Fabaceae
Sands et al., 1982, Aust J Plant Physiol	Pinus taeda	Pinus	Pinaceae	Suberization_Mycorrhiza	Krs (or normalized Krs)
Schuldt et al., 2013, Tree Physiol	Santiria apiculata	Santiria	Burseraceae	No treatment	kx of individual roots
	Castanopsis acuminatissima	Castanopsis	Fagaceae
	Platea excelsa	Platea	Icacinaceae
	Cryptocaria laevigata	Cryptocaria	Lauraceae
	Pouteria firma	Pouteria	Sapotaceae
Sharipova et al., 2016, Ann Bot	Barley	Hordeum	Poaceae	AQP_ABA_Genotype	Krs (or normalized Krs)
Shi et al., 2016, Front Plant Sci	Tomato	Solanum	Solanaceae	Drought_Silicon	Krs (or normalized Krs)
Shimizu et al., 2005, Oecologia	Shorea balangeran	Shorea	Dipterocarpaceae	AQP_Shading	Krs (or normalized Krs)
	Shorea acuminata
	Shorea johorensis
	Shorea multiflora
	Macaranga gigantea	Macaranga	Euphorbiaceae
	Trema orientalis	Trema	Cannabaceae
Siefritz et al., 2002, Plant Cell	Tobacco	Nicotiana	Solanaceae	AQP	Krs (or normalized Krs)
Siemens & Zwiazek, 2004, Physiol Plant	Populus tremuloides	Populus	Salicaceae	Drought	Krs (or normalized Krs)
Siemens & Zwiazek, 2008, Mycorrhiza	Populus balsamifera	Populus	Salicaceae	Mycorrhiza	Krs (or normalized Krs)
Smith & Roberts, 2003, Plant Soil	Maize	Zea	Poaceae	No treatment	Krs (or normalized Krs)
	Grevillea robusta	Grevillea	Proteaceae
Steudle & Brinckmann, 1989, Bot Acta	Phaseolus coccineus	Phaseolus	Fabaceae	No treatment	kr and/or kroot of individual roots
Steudle & Jeschke, 1983, Planta	Barley	Hordeum	Poaceae	Method	kr and/or kroot of individual roots
Steudle & Meshcheryakov, 1996, J Exp Biol	Quercus robur	Quercus	Fagaceae	Nutrient limitation	Krs (or normalized Krs)
	Quercus petraea
Steudle et al., 1987, Plant Physiol	Maize	Zea	Poaceae	No treatment	kr and/or kroot of individual roots
Steudle et al., 1993, Plant Physiol	Maize	Zea	Poaceae	Puncturing	kr and/or kroot of individual roots
Suku et al., 2013, Ann Bot	Barley	Hordeum	Poaceae	No treatment	Krs (or normalized Krs)
					kr and/or kroot of individual roots
Sutka et al., 2011, Plant Physiol	Arabidopsis thaliana	Arabidopsis	Brassicaceae	AQP_Genotype	Krs (or normalized Krs)
Tan et al., 2021, BMC Plant Biol	Populus tremuloides	Populus	Salicaceae	Hipoxia_Ethylene	Krs (or normalized Krs)
Tazawa, eatl, 1997, J Plant Res	Barley	Hordeum	Poaceae	AQP_Infiltration	kr and/or kroot of root segments
Thompson et al., 2007, Plant Physiol	Tomato	Solanum	Solanaceae	ABA	Krs (or normalized Krs)
Tissera & Ayres, 1988, Physiol Mol Plant Pathol	Vicia faba	Vicia	Fabaceae	Rust infection	Krs (or normalized Krs)
					kr and/or kroot of root segments
Trifilo et al., 2004, Tree Physiol	Ailanthus altissima	Ailanthus	Simaroubaceae	Drought	Krs (or normalized Krs)
Trillo & Fernandez, 2005, Plant Soil	Wheat	Triticum	Poaceae	Drought	Krs (or normalized Krs)
Tsuda & Tyree, 1997, Tree Physiol	Acer saccharinum	Acer	Sapindaceae	No treatment	Krs (or normalized Krs)
Tsuda & Tyree, 2000, J Exp Biol	Sunflower	Helianthus	Asteraceae	Growth environment	Krs (or normalized Krs)
	Tomato	Solanum	Solanaceae
	Eggplant
	Green pepper	Capsicum
	Soybean	Glycine	Fabaceae
	Phaseolus vulgaris	Phaseolus
Tyree et al., 1998, Oecologia	Trichilia tuberculata	Trichilia	Meliaceae	No treatment	Krs (or normalized Krs)
	Pouteria reticulata	Puteria	Sapotaceae
	Gustavia superba	Gustavia	Rhizophoraceae
	Apeiba membranacea	Apeiba	Tiliaceae
	Miconia argentea	Miconia	Melastomataceae
Tyree et al., 2002, J Exp Biol	Licania platypus	Licania	Chrysobalanceae	Dessication	Krs (or normalized Krs)
Tyree et al., 2003, Plant Physiol	Calophyllum longifolium	Calophyllum	Clusiaceae	Dessication	Krs (or normalized Krs)
	Virola surinamensis	Virola	Myristicaceae
	Licania platypus	Licania	Chrysoblancaceae
	Dipteryx panamensis	Dypterix	Fabaceae
	Ouratea lucens	Ouratea	Ochnaceae
Vandeleur et al., 2009, Plant Physiol	Grapevine	Vitis	Vitaceae	Drought_Genotype_Diurnal cycle	Krs (or normalized Krs)
Vandeleur et al., 2014, Plant Cell Env	Soybean	Glycine	Fabaceae	Shoot topping	Krs (or normalized Krs)
	Grapevine	Vitis	Vitaceae
	Maize	Zea	Poaceae
Vercambre et al., 2002, Trees	Peach	Prunus	Rosaceae	No treatment	kx of individual roots
Voicu & Zwiazek, 2004, Plant Cell Env	Populus tremuloides	Populus	Salicaceae	AQP	Krs (or normalized Krs)
Vysotskaya et al., 2004, Plan Physiol Biochem	Wheat	Triticum	Poaceae	No treatment	Krs (or normalized Krs)
Vysotskaya et al., 2010, AoB Plants	Barley	Hordeum	Poaceae	Salt stress_Genotype	Krs (or normalized Krs)
Wan & Zwiazek, 1999, Plant Physiol	Populus tremuloides	Populus	Salicaceae	AQP	Krs (or normalized Krs)
Wan & Zwiazek, 2001, Planta	Populus tremuloides	Populus	Salicaceae	ABA	Krs (or normalized Krs)
Wan et al., 2001, Tree Physiol	Populus tremuloides	Populus	Salicaceae	Root temperature	Krs (or normalized Krs)
Watanabe et al., 2020, Plant Prod Sci	Rice	Oryza	Poaceae	Drought_Genotype	Krs (or normalized Krs)
Willson et al., 2008, Am J Bot	Juniperus ashei	Juniperus	Cupressaceae	No treatment	kx of individual roots
	Juniperus barbadensis
	Juniperus deppeana
	Juniperus flaccida
	Juniperus lucayana
	Juniperus monosperma
	Juniperus occidentalis
	Juniperus scopulorum
	Juniperus virginiana
	Juniperus virgiana var. silicicola
	Juniperus arizonica
	Juniperus californica
	Juniperus osteosperma
	Juniperus pinchotii
Xie et al., 2022, Forests	Taxodium distichum	Taxodium	Cupressaceae	No treatment	kx of individual roots
	Sequoia sempervirens	Sequoia
Yang & Grantz, 1996, Crop Sci	Cotton	Gossypium	Malvaceae	Culture	Krs (or normalized Krs)
Yang et al., 2011, Sci Hortic	Apple	Malus	Rosaceae	Irrigation_Nutrients	Krs (or normalized Krs)
Yang et al., 2012, Plant Cell Physiol	Rice	Oryza	Poaceae	Drought_Nitrogen form_Genotype	Krs (or normalized Krs)
Yang et al., 2013, Agric Water Manag	Pear	Pyrus	Rosaceae	Irrigation_Water amount	Krs (or normalized Krs)
Yi et al., 2008, Environ Exp Bot	Populus tremuloides	Populus	Salicaceae	Salt stress_Mycorrhiza	Krs (or normalized Krs)
	Betula papyrifera	Betula	Betulaceae
Zhang & Zwiazek, 2016, PlantBiol	Betula papyrifera	Betula	Betulaceae	pH	Krs (or normalized Krs)
	Cornus sericea	Cornus	Cornaceae
Zhang et al., 1995, New Phytol	Maize	Zea	Poaceae	Drought	Krs (or normalized Krs)
Zhao et al., 2005, J Integr Plant Biol	Wheat	Triticum	Poaceae	Evolution genotype	Krs (or normalized Krs)
					kr and/or kroot of individual roots
Zhu et al., 1991, Plant Physiol	Maize	Zea	Poaceae	No treatment	kr and/or kroot of root segments
Zimmermann & Steudle, 1998, Planta	Maize	Zea	Poaceae	Culture	Krs (or normalized Krs)
Zimmermann et al., 2000, Planta	Maize	Zea	Poaceae	Culture	kr and/or kroot of root segments
Zwienicki & Boersma, 1997, J Exp Bot	Tomato	Solanum	Solanaceae	Drought	Krs (or normalized Krs)

### Sheet: Table S2
Table S2: List of studies for the analysis of the driving force reponse. Complete list of studies for which root hydraulic properties were measured under both an osmotic and a hydrostatic driving force, and additional information on species investigated and root hydraulic properties measured.
Reference	Species	Genus	Family	Root hydraulic properties measured
Azaizeh & Steudle, 1991, Plant Physiol	Maize	Zea	Poaceae	kr and/or kroot of root segments
Barrios-Masias et al., 2015, J Exp Biol	Grapevine	Vitis	Vitaceae	Krs (or normalized Krs)
Birner & Steudle, 1993, Planta	Maize	Zea	Poaceae	kr and/or kroot of root segments
Bramley et al., 2007, Plant Cell Env	Narrow-leafed lupin	Lupinus	Fabaceae	kr and/or kroot of individual roots
	Yellow lupin	Lupinus
	Wheat	Triticum	Poaceae
	Maize	Zea
Frensch & Steudle, 1989, Plant Physiol	Maize	Zea	Poaceae	kr and/or kroot of individual roots
Frensch et al., 1996, Planta	Maize	Zea	Poaceae	kr and/or kroot of root segments
Gartwaite et al., 2006, J Exp Bot	Hordeum marinum	Hordeum	Poaceae	Krs (or normalized Krs)
	Wheat	Triticum
	Hordeum marinum	Hordeum		kr and/or kroot of individual roots
	Wheat	Triticum
Gibbs et al., 1998, Aust J Plant Physiol	Maize	Zea	Poaceae	kr and/or kroot of individual roots
Grünhofer, et al, 2021, Plant Met hods	P. alba x P. tremula	Populus	Salicaceae	Krs (or normalized Krs)
Grünhofer, et al, 2021, Plant Met hods	P. alba x P. tremula	Populus	Salicaceae	kr and/or kroot of individual roots
Hallgren et al., 1994, Plant Soil	Picea abies	Picea	Pinaceae	Krs (or normalized Krs)
Hernández-Espinoza & Barrios-Masías, 2020, Sci Hortic	Tomato	Solanum	Solanaceae	Krs (or normalized Krs)
Hose et al., 2000, Planta	Maize	Zea	Poaceae	Krs (or normalized Krs)
Knipfer & Fricke, 2011, J Exp Biol	Barley	Hordeum	Poaceae	Krs (or normalized Krs)
				kr and/or kroot of individual roots
Kreszies et al., 2020, Plant Cell Env	Barley	Hordeum	Poaceae	kr and/or kroot of root segments
Kudoyarova et al., 2011, Planta	Durum wheat	Triticum	Poaceae	Krs (or normalized Krs)
Lee, et al, 2004, Physiol Plant	Cucumber	Cucumis	Cucurbitaceae	Krs (or normalized Krs)
Liu et al., 2022, Front Plant Sci	Elymus sibiricus	Elymus	Poaceae	Krs (or normalized Krs)
Meng et al., 2016, Ann Bot	Rice	Oryza	Poaceae	Krs (or normalized Krs)
Miyamoto et al., 2001, J Exp Biol	Rice	Oryza	Poaceae	Krs (or normalized Krs)
				kr and/or kroot of root segments
Parent et al., 2009, Plant Physiol	Maize	Zea	Poaceae	Krs (or normalized Krs)
Ranathunge et al., 2003, Planta	Rice	Oryza	Poaceae	Krs (or normalized Krs)
				kr and/or kroot of root segments
Ranathunge et al., 2017, Ann Bot	Barley	Hordeum	Poaceae	kr and/or kroot of root segments
Steudle & Jeschke, 1983, Planta	Barley	Hordeum	Poaceae	kr and/or kroot of individual roots
Steudle & Meshcheryakov, 1996, J Exp Biol	Quercus robur	Quercus	Fagaceae	Krs (or normalized Krs)
	Quercus petraea
Steudle et al., 1987, Plant Physiol	Maize	Zea	Poaceae	kr and/or kroot of individual roots
Steudle et al., 1993, Plant Physiol	Maize	Zea	Poaceae	kr and/or kroot of individual roots
Vysotskaya et al., 2004, Plan Physiol Biochem	Wheat	Triticum	Poaceae	Krs (or normalized Krs)
Watanabe et al., 2020, Plant Prod Sci	Rice	Oryza	Poaceae	Krs (or normalized Krs)
Zimmermann et al., 2000, Planta	Maize	Zea	Poaceae	kr and/or kroot of root segments
